# KIPK and KIPK-LIKE1 suppress overbending during negative hypocotyl gravitropic growth

**DOI:** 10.1101/2024.05.24.595653

**Authors:** Yao Xiao, Melina Zourelidou, Alkistis E. Lanassa Bassukas, Benjamin Weller, Dorina P. Janacek, Lukas Schulz, Sarah Brajkovic, Jan Šimura, Karen Ljung, Bernhard Kuster, Ulrich Z. Hammes, Jia Li, Claus Schwechheimer

**Affiliations:** Plant Systems Biology, School of Life Sciences, Technical University of Munich, Emil-Ramann-Strasse 8, 85354 Freising, Germany; Guangdong Provincial Key Laboratory of Plant Adaptation and Molecular Design, School of Life Sciences, Guangzhou University, Guangzhou, 510006, China; Proteomics and Bioanalytics, School of Life Sciences, Technical University of Munich, Emil-Erlenmeyer-Forum 5, 85354 Freising, Germany; Umeå Plant Science Centre, Department of Forest Genetics and Plant Physiology, Swedish University of Agricultural Sciences, Umeå, Sweden

## Abstract

Plants use environmental cues, such as the direction of gravity or the direction, quantity and quality of light, to orientate organ and plant growth. During germination of angiosperm seeds in the soil, hypocotyl elongation is directed by negative gravitropism responses such that the seedling can reach the light for photosynthesis and autotrophic growth. Hypocotyl elongation in the soil, however, also requires mechanisms to efficiently grow around obstacles such as soil particles. Here, we identify KIPK (KINESIN-LIKE CALMODULIN-BINDING PROTEIN INTERACTING PROTEIN KINASE) and the paralogous KIPKL1 (KIPK-LIKE1) as genetically redundant regulators of hypocotyl bending, in that KIPK and KIPKL1 are required to efficiently align hypocotyl growth with the gravity vector after obstacle avoidance. At the same time, we find that the highly homologous KIPKL2 (KIPK-LIKE2) must be functionally distinct. We further find that KIPK, and likely also KIPKL1, phosphorylate BRXL2 (BREVIS RADIX LIKE2) and ARKs (ARMADILLO REPEAT KINESINs), that mutants of both KIPK phosphorylation substrates share the overbending phenotype with *kipk kipkl1* mutants, and that *KIPK* and *KIPKL1* act synergistically with the ARK-regulatory *NEK6* (*NIMA-RELATED PROTEIN KINASE6*). We propose that KIPK and KIPKL1 regulate ARK kinesins and thereby cortical microtubules for efficient gravitropic hypocotyl bending.
