## Supplemental Table S1 for "KIPK and KIPK-LIKE1 suppress overbending during negative hypocotyl gravitropic growth"

### Sheet: Sheet1
Supplementary Table S1: Primers used in this study.
Genotyping	kipk-1-LP	CGCCGAGCTGATTGGTACAAAC
	kipk-1-RP	GAGGCTTTGAGGTCAGCTTCTTC
	kipkl1-1/-2-LP	ATAGCGGTGAAGCTGTCATT
	kipkl1-1-RP	CCCGACATGATGGTTCAATAC
	kipkl1-2-RP	TTCCCACAAACGAATTTGATC
	kipkl2-1-LP	ATCTCGCATCTGTTGGTTCTG
	kipkl2-1-RP	CGTGGAGATTGGTTCTTTCAG
	kipkl2-2-LP	TGAATTTGACATGATCTCTGTGG
	kipkl2-2-RP	GACGAAGCTGCTGCGATATAC
	nek6-1-LP	CTTTGAAAGCAGGTCGATACG
	nek6-1-RP	TTTGGTTACAGGGCTGAGTTG
	ark1-1-LP	TACTTGGCAGCATCCCAATAC
	ark1-1-RP	AGGTGAATCACGATGAGCTTG
	ark2-1-LP	GTCTCATATTTGCAGGTTGGG
	ark2-1-RP	GCCTGCCCAAGATTTAAAAAC
	ark3-1-LP	TCTTTTCATTGGGACGATTTG
	ark3-1-RP	CACCGCCTCCAGACTTAGAGC
	brxl2-250-LP	TCAAAAGTTGACAAAATGCGG
	brxl2-250-RP	GCTTTTGTAAGCACCTGATGC
	brxl3-909-LP	TTCTGGGTTTTGCTTGAAATG
	brxl3-909-RP	GCCAAAATACCCATCCTTGAC
	brxl4-LP	TTGAGCAAAGGAGACAACATC
	brxl4-RP	GGGTTTTTGATTAGCCGAGAC
	g-ARK1-dCAPS-FP	AGACACAGCTTCGCAAAAGCGTGTCTATGAAGGAGTAGCAAAACCCCTCG
	g-ARK1-dCAPS-RP	CCACGCTCAGCTGCATCATCTTTAC
	g-CC-ARK2-FP2	GGTTACAATGGAACTGTGATGGC
	g-CC-ARK2-RP2	GGCTGCAACTCTATGTGTTTCCC
	g-CC-ARK3-FP2	GGAGATGTGTCTCTTCCAGGTGC
	g-CC-ARK3-RP2	caactcttcaagcaaagtcatgatc
	g-CC-BRXL2-FP2	CTGAATCCATGAGTGGTAGGAC
	g-CC-BRXL2-RP2	gtactctcacattgcttgtctcc
	g-CC-BRXL3-FP2	GCTGATTCGGATGCTGCTTCAG
	g-CC-BRXL3-RP2	cagaacctaacatgccgtaacaag
	g-CC-BRXL4-FP3	CCTCCGGTCAACCAGACGATC
	g-CC-BRXL4-RP3	CGCCGTAGCTGTAATCGAACT
RT-PCR	RT-ACTIN2-FP	TGAGACCTTTAACTCTCCCGCTA
	RT-ACTIN2-RP	TGATTTCTTTGCTCATACGGTCA
	RT-KIPK-FP	CGCCGAGCTGATTGGTACAAAC
	RT-KIPK-RP	TTAAAACAACTCGAACTCAAGATG
	RT-KIPKL1-FP	ATAGCGGTGAAGCTGTCATT
	RT-KIPKL1-RP	CTAAAACAACTCGAACTCAAGATG
	RT-KIPKL2-FP	CGTGGAGATTGGTTCTTTCAG
	RT-KIPKL2-RP	CTAGAATAACTCAAACTCAAGATGT
	RT-ARK1-FP	ATGAGTTCGTCAAATTCCTCCTCC
	RT-ARK1-RP	TCAGCTTGAGAAGTAAGGGTTTGT
	RT-ARK2-FP	ATGGCTATGGCTTCTTCGAGA
	RT-ARK2-RP	TCAAAACTGGATGCCGAGGC
	RT-ARK3-FP	ATGTCAACGACTTCAGGAACC
	RT-ARK3-RP	TTACCGGATATCAACACGGAG
	RT-BRXL2-FP	ATGCTGACATGCATAGCTTG
	RT-BRXL2-RP	CAAGTATTGTTGTTGTATCCGAG
	RT-BRXL3-FP	ATGCTGACGTGTATAGCTTGC
	RT-BRXL3-RP	CAAGTATTGCTGTTGTATACGCG
	RT-BRXL4-FP	ATGCTGACGTGTATAGCTCGTTC
	RT-BRXL4-RP	CAAGTATTGTTCATGTATCCTTGC
Gateway cloning	KIPK-FL-attB1	GGGGACAAGTTTGTACAAAAAAGCAGGCTTCATGGGGTCGTTTGCAGGCGCT
	KIPK-FL-attB2	GGGGACCACTTTGTACAAGAAAGCTGGGTTTTAAAACAACTCGAACTCAAGATG
	KIPKL1-FL-attB1	GGGGACAAGTTTGTACAAAAAAGCAGGCTTCATGGAATCCTTTGCAGGTTCTTG
	KIPKL1-FL-attB2	GGGGACCACTTTGTACAAGAAAGCTGGGTTCTAAAACAACTCGAACTCAAGATG
	KIPKL2-FL-attB1	GGGGACAAGTTTGTACAAAAAAGCAGGCTTCATGGGTTCATTTGCCGGAAAG
	KIPKL2-FL-attB2	GGGGACCACTTTGTACAAGAAAGCTGGGTTCTAGAATAACTCAAACTCAAGATGT
	proKIPK-attB1	GGGGACAAGTTTGTACAAAAAAGCAGGCTTCtcacatctatttttatcttctcacc
	proKIPK-attB2	GGGGACCACTTTGTACAAGAAAGCTGGGTTcgcaacagagtggatacagaatc
	proKIPKL1-attB1	GGGGACAAGTTTGTACAAAAAAGCAGGCTTCagGATGTTCCTTGTGTGGAGC
	proKIPKL1-attB2	GGGGACCACTTTGTACAAGAAAGCTGGGTTcttaatgacttactttacaacagtg
	proKIPKL2-attB1	GGGGACAAGTTTGTACAAAAAAGCAGGCTTCctgtattaaagacctaaactattaatgat
	proKIPKL2-attB2	GGGGACCACTTTGTACAAGAAAGCTGGGTTaacattaaagctcagtcacacag
	proKIPK-FP-KpnI	CATGGTACCtcacatctatttttatcttctcacc
	proKIPK-FP-EcoRI	CGGAATTCacctactaccatgtgttcgca
	proKIPK-RP-XhoI	CCGCTCGAGcgcaacagagtggatacagaatc
	proKIPKL1-FP-EcoRI	CGGAATTCtgtgcaatgaattaatgatcttgt
	proKIPKL1-RP-SalI	ACGCGTCGACcttaatgacttactttacaacagtg
	proSCR-FP-EcoRI	aggaattcctgtaactctgtagcgctttgc
	proSCR-RP-XhoI	tccctcgagggagattgaagggttgttggtc
	proARK2-FP1-KpnI	ggGGTACCcctctcggtttcgatttgagctg
	proARK2-RP1-SalI	GCgtcgactttctaatcaatagtcttctctatgc
	ARK2-FP2-SalI	GCgtcgacATGGCTATGGCTTCTTCGAG
	ARK2-RP2-SpeI	ggACTAGTAAACTGGATGCCGAGGCGACG
	Linker+mCit-FP3-SpeI	ggACTAGTTCAGGGGCAGGAGCGGGCATG
	Linker+mCit-RP3-NotI	ATAAGAATGCGGCCGCcttatctttaatcatattccatag
	HSP18terminator-SacI-FP	GGAGCTCTGAatatgaagatgaagatgaaata
	HSP18terminator-SacI-RP	GGAGCTCcttatctttaatcatattccatag
Greengate cloning	GG-proSCR-FP	aacaGGTCTCaacctctgtaactctgtagcgctttgc
	GG-proSCR-RP	aacaGGTCTCttgttggagattgaagggttgttggtc
	GG-KIPK-FL-FP	aacaGGTCTCaGGCTcaATGGGGTCGTTTGCAGGCGCT
	GG-KIPK-FL-RP	aacaGGTCTCtCTGATTAAAACAACTCGAACTCAAGATG
	GG-KIPKL1-FL-FP	aacaGGTCTCaGGCTcaATGGAATCCTTTGCAGGTTCTTG
	GG-KIPKL1-FL-RP	aacaGGTCTCtCTGACTAAAACAACTCGAACTCAAGATG
	GG-KIPKL2-FL-FP	aacaGGTCTCaGGCTcaATGGGTTCATTTGCCGGAAAG
	GG-KIPKL2-FL-RP	aacaGGTCTCtCTGATTAGAATAACTCAAACTCAAGATGT
	GG-proBRXL4-FP	aacaGGTCTCaacctGGTTGGACctgcatgccaaac
	GG-proBRXL4-RP	aacaGGTCTCttgtttttccggtgactggcttggtctt
	GG-BRXL4-FP	aacaGGTCTCaggctcaATGCTGACGTGTATAGCTCGT
	GG-BRXL4-RP	aacaGGTCTCtctgaTCACAAGTATTGTTCATGTATCC
	proBRXL4-mBsaI-FP	ataataaaagtggagaaCagaccaatttatcttag
	proBRXL4-mBsaI-RP	ctaagataaattggtctGttctccacttttattat
Site mutagenesis	KIPK K567E-FP	AACTGTTTGTTTGCCATAGAGGTTATGGACAACGAGT
	KIPK K567E-RP	ACTCGTTGTCCATAACCTCTATGGCAAACAAACAGTT
	SNS->SMS_FP	CCAACCGAAGCAAGATCCATGTCCTTTGTGGGAACACAC
	SNS->SMS_RP	GTGTGTTCCCACAAAGGACATGGATCTTGCTTCGGTTGG
	KIPK-12RKA-FP	CTCCCGCACAACCGGCAGCGGCAATTTTGCTTGCGGCGGCGTTAGCAATCGGGGT
	KIPK-12RKA-RP	CTGCCGGTTGTGCGGGAGCTGGAATCATTGCTGTTACCGCCGCTACTGTTTTGCC
	BRXL2 S173A-FP	ATGAAGCGGATTCGGTTCgcCCGTGAAATGTTCGATAAAT
	BRXL2 S173A-RP	ATTTATCGAACATTTCACGGgcGAACCGAATCCGCTTCAT
	BRXL2 S294A-FP	GATGAGTCTGCAAGAAGTgcCTTCTCAAGGGAAGAAGA
	BRXL2 S294A-RP	TCTTCTTCCCTTGAGAAGgcACTTCTTGCAGACTCATC
	BRXL2 S349A-FP	GCTTAGGCGTGTTCGCTTCgcCCGAGAGAAGTTTGGGGA
	BRXL2 S349A-RP	TCCCCAAACTTCTCTCGGgcGAAGCGAACACGCCTAAGC
	BRXL4 S308A-FP	ATGCTTCCATAAGAAGCgcCTCGTCGAGAGATGCAG
	BRXL4 S308A-RP	CTGCATCTCTCGACGAGgcGCTTCTTATGGAAGCAT
			gRNA+PAM
CRISPR-Cas9	BRXL2-BsF	ATATATGGTCTCGATTGTCATATCATTCCCTCCCTCGTT	TTCATATCATTCCCTCCCTC AGG
	BRXL2-F0	TGTCATATCATTCCCTCCCTCGTTTTAGAGCTAGAAATAGC
	BRXL2-R0	AACGATTGGAAACATATTGTACCAATCTCTTAGTCGACTCTAC	GGTACAATATGTTTCCAATC AGG
	BRXL2-BsR	ATTATTGGTCTCGAAACGATTGGAAACATATTGTACC
	BRXL3-BsF	ATATATGGTCTCGATTGATTATTCATACCAGAGAGCGTT	CATTATTCATACCAGAGAGC TGG
	BRXL3-F0	TGATTATTCATACCAGAGAGCGTTTTAGAGCTAGAAATAGC
	BRXL3-R0	AACCAGGGAGGGAATGATCTTACAATCTCTTAGTCGACTCTAC	TTAAGATCATTCCCTCCCTG AGG
	BRXL3-BsR	ATTATTGGTCTCGAAACCAGGGAGGGAATGATCTTAC
	BRXL4-BsF	ATATATGGTCTCGATTGGCCAAATCTCTAACATCTCGTT	CGCCAAATCTCTAACATCTC AGG
	BRXL4-F0	TGGCCAAATCTCTAACATCTCGTTTTAGAGCTAGAAATAGC
	BRXL4-R0	AACCCGTACACGGCGTACAATGCAATCTCTTAGTCGACTCTAC	GCATTGTACGCCGTGTACGG CGG
	BRXL4-BsR	ATTATTGGTCTCGAAACCCGTACACGGCGTACAATGC
	ARK1-BsF	ATATATGGTCTCGATTGACTTTCTAACCTCGACGACGTT	CACTTTCTAACCTCGACGAC AGG
	ARK1-F0	TGACTTTCTAACCTCGACGACGTTTTAGAGCTAGAAATAGC
	ARK1-R0	AACACCGTGTAAGTTTTACCTGCAATCTCTTAGTCGACTCTAC	ACAGGTAAAACTTACACGGT TGG
	ARK1-BsR	ATTATTGGTCTCGAAACACCGTGTAAGTTTTACCTGC
	ARK2-BsF	ATATATGGTCTCGATTGGGTATCATGGTTCGATCAAGTT	TGGTATCATGGTTCGATCAA TGG
	ARK2-F0	TGGGTATCATGGTTCGATCAAGTTTTAGAGCTAGAAATAGC
	ARK2-R0	AACGGGGCCACGCATGTAGAGACAATCTCTTAGTCGACTCTAC	ATCTCTACATGCGTGGCCCC AGG
	ARK2-BsR	ATTATTGGTCTCGAAACGGGGCCACGCATGTAGAGAC
	ARK3-BsF	ATATATGGTCTCGATTGTCTTGGAACTACTGCAACTGTT	TTCTTGGAACTACTGCAACT CGG
	ARK3-F0	TGTCTTGGAACTACTGCAACTGTTTTAGAGCTAGAAATAGC
	ARK3-R0	AACAGTCATCCCGTAGTCATGCCAATCTCTTAGTCGACTCTAC	AGCATGACTACGGGATGACT CGG
	ARK3-BsR	ATTATTGGTCTCGAAACAGTCATCCCGTAGTCATGCC
